# The restricted nature of protein glycosylation in the mammalian brain

**DOI:** 10.1101/2020.10.01.322537

**Authors:** Sarah E. Williams, Maxence Noel, Sylvain Lehoux, Murat Cetinbas, Ramnik J. Xavier, Ruslan Sadreyev, Edward M. Scolnick, Jordan W. Smoller, Richard D. Cummings, Robert G. Mealer

**Author notes:** co-senior authors (Richard D. Cummings, Robert G. Mealer). **Corresponding Author:** Robert G. Mealer, M.D., Ph.D., Richard B. Simches Research Center, 185 Cambridge St, 6^th^ Floor, Boston, MA 02114.

## Abstract

Glycosylation is essential to brain development and function, though prior studies have often been limited to a single analytical technique. Using several methodologies, we analyzed Asn-linked (N-glycans) and Ser/Thr/Tyr-linked (O-glycans) protein glycosylation between brain regions and sexes in mice. Brain N-glycans were surprisingly less complex in sequence and variety compared to other tissues, consisting predominantly of high-mannose precursors and fucosylated/bisected structures. Most brain O-glycans were unbranched, sialylated O-GalNAc and O-mannose structures. A consistent pattern was observed between regions, and sex differences were minimal compared to those observed in plasma. Brain glycans correlate with RNA expression of their synthetic enzymes, and analysis of all glycosylation genes in humans showed a global downregulation in the brain compared to other tissues. We hypothesize that the restricted repertoire of protein glycans arises from their tight regulation in the brain. These results provide a roadmap for future studies of glycosylation in neurodevelopment and disease.
