## Supplementary Tables 8 and 9 for "The restricted nature of protein glycosylation in the mammalian brain"

### Sheet: Table S8
Supplementary Table 8. RNA expression levels of glycosylation genes detected in cortex and cerebellum
Glycosyltransferases (163)
ID*	Name	CTX AVG	CBLM AVG	CTX SEM	CBLM SEM	logFC	logCPM	P-value	FDR
ENSMUSG00000028794	A3galt2	0.162309	2.96026	0.0563511	0.107601	4.09383	0.67428	1.12759e-46	1.56404e-45
ENSMUSG00000047878	A4galt	2.72787	2.41483	0.344706	0.25398	-0.17497	1.29432	0.454702	0.521283
ENSMUSG00000039427	Alg1	24.9037	27.9298	0.924105	0.648216	0.16623	4.76484	0.122873	0.164874
ENSMUSG00000075470	Alg10b	30.8735	34.0822	2.1514	1.2285	0.141933	4.9912	0.180276	0.231797
ENSMUSG00000063362	Alg11	31.4065	35.4558	0.59811	0.408232	0.175082	5.03496	0.0548601	0.0798184
ENSMUSG00000035845	Alg12	10.3354	12.4643	0.530739	0.552843	0.27386	3.46924	0.0408479	0.061007
ENSMUSG00000041718	Alg13	7.50951	9.78477	0.443622	0.29628	0.380342	3.13297	0.00546163	0.00951304
ENSMUSG00000039887	Alg14	7.7438	12.57	0.298438	0.55003	0.699236	3.3713	4.73559e-10	1.71206e-09
ENSMUSG00000039740	Alg2	141.064	129.289	2.81642	3.05862	-0.125783	7.11672	0.106352	0.144805
ENSMUSG00000033809	Alg3	10.967	12.7972	0.333929	0.520643	0.222224	3.54545	0.138782	0.18395
ENSMUSG00000036632	Alg5	16.4882	16.2552	0.906168	0.722041	-0.0204196	4.05355	0.855884	0.887564
ENSMUSG00000073792	Alg6	10.5454	13.0281	0.845932	0.12042	0.304507	3.59106	0.010005	0.0166775
ENSMUSG00000035704	Alg8	6.806	5.79598	0.332477	0.44857	-0.231299	2.65462	0.121927	0.163816
ENSMUSG00000032059	Alg9	20.7157	19.1673	0.285661	0.431762	-0.113063	4.32639	0.246641	0.305994
ENSMUSG00000043300	B3galnt1	45.8752	30.5948	0.466787	1.08566	-0.584438	5.26574	2.2121e-11	8.83306e-11
ENSMUSG00000039242	B3galnt2	17.3738	27.5812	1.1907	1.08942	0.664355	4.55109	2.9574e-09	1.01021e-08
ENSMUSG00000034780	B3galt1	45.1606	25.8325	1.86826	0.488949	-0.80551	5.12679	6.64404e-12	2.75268e-11
ENSMUSG00000033849	B3galt2	48.8244	17.3686	2.47776	0.530213	-1.49005	5.03371	5.96323e-30	5.32275e-29
ENSMUSG00000067370	B3galt4	5.72306	5.84586	0.595854	0.248806	0.0365177	2.57134	0.832106	0.866954
ENSMUSG00000074892	B3galt5	46.0383	57.6974	2.95048	1.88342	0.32551	5.68028	0.00611707	0.0105741
ENSMUSG00000050796	B3galt6	18.2379	16.9972	1.45568	0.235494	-0.0996553	4.19325	0.441706	0.508333
ENSMUSG00000051950	B3galtl	24.2388	14.508	0.447856	0.667378	-0.742199	4.34402	1.52297e-13	6.9875e-13
ENSMUSG00000045994	B3gat1	303.071	87.8276	11.6991	2.22443	-1.787	7.61338	1.19586e-69	2.67931e-68
ENSMUSG00000026156	B3gat2	8.93007	14.0153	0.66382	0.430067	0.644955	3.52663	6.20876e-08	1.8989e-07
ENSMUSG00000071649	B3gat3	185.226	153.643	2.76235	1.13786	-0.269677	7.46299	0.0241767	0.0378117
ENSMUSG00000051950	B3glct	24.2388	14.508	0.447856	0.667378	-0.742199	4.34402	1.52297e-13	6.9875e-13
ENSMUSG00000047379	B3gnt1	141.897	102.549	5.76734	3.30943	-0.468548	6.99863	0.00022439	0.000475475
ENSMUSG00000051650	B3gnt2	1.27435	0.837961	0.205592	0.0841991	-0.607943	0.356213	0.0263447	0.0409265
ENSMUSG00000031803	B3gnt3	1.6169	1.31058	0.24431	0.305171	-0.282882	0.435311	0.323406	0.388282
ENSMUSG00000022686	B3gnt5	1.10393	23.2736	0.0468416	0.881138	4.38634	3.60745	6.03301e-152	4.69036e-150
ENSMUSG00000079445	B3gnt7	1.41369	1.02221	0.152587	0.18214	-0.468746	0.238752	0.0840209	0.11718
ENSMUSG00000059479	B3gnt8	1.24179	1.00369	0.165445	0.146408	-0.29302	0.34967	0.252975	0.312829
ENSMUSG00000069920	B3gnt9-ps	3.29256	3.04256	0.198474	0.248736	-0.120162	1.67311	0.511908	0.576578
ENSMUSG00000046605	B3gntl1	5.77005	5.60154	0.331757	0.48941	-0.041285	2.47046	0.800591	0.839462
ENSMUSG00000006731	B4galnt1	103.569	58.1347	4.32714	1.60327	-0.833386	6.34776	1.02914e-20	6.68143e-20
ENSMUSG00000041372	B4galnt3	1.05469	1.43785	0.0919677	0.164649	0.451716	0.247578	0.0867392	0.120571
ENSMUSG00000055629	B4galnt4	96.1521	67.4228	5.82014	2.59569	-0.512613	6.38778	7.45627e-07	2.07736e-06
ENSMUSG00000028413	B4galt1	7.79953	6.17318	0.271124	0.419216	-0.335418	2.8078	0.0110151	0.0182654
ENSMUSG00000028541	B4galt2	127.016	41.5728	8.06558	0.687653	-1.61178	6.43209	1.75446e-63	3.45756e-62
ENSMUSG00000052423	B4galt3	30.6086	32.499	0.700288	1.02952	0.0857897	5.00597	0.332138	0.397339
ENSMUSG00000022793	B4galt4	20.4685	22.14	0.636936	0.397379	0.113474	4.43952	0.327945	0.393034
ENSMUSG00000017929	B4galt5	67.0882	80.8277	2.16766	3.08183	0.26817	6.19763	0.00135328	0.00258154
ENSMUSG00000056124	B4galt6	178.162	156.702	3.32278	4.55436	-0.185243	7.39698	0.0156981	0.025318
ENSMUSG00000021504	B4galt7	23.7334	21.885	0.515606	0.554143	-0.11845	4.53979	0.19698	0.250996
ENSMUSG00000042460	C1galt1	8.45267	5.69453	0.35801	0.226919	-0.571075	2.76494	4.4303e-05	0.000102403
ENSMUSG00000048970	C1galt1c1	17.8704	23.8778	1.01884	0.897994	0.41913	4.45345	0.00128784	0.00246306
ENSMUSG00000039787	Cercam	7.27989	12.2545	0.556724	0.625011	0.748953	3.36476	7.06803e-08	2.14818e-07
ENSMUSG00000032997	Chpf	131.22	106.732	4.50831	3.71918	-0.298003	6.92768	0.000810046	0.00159131
ENSMUSG00000038181	Chpf2	41.8892	26.2379	2.58699	0.814681	-0.675177	5.11755	1.94615e-09	6.73956e-09
ENSMUSG00000032640	Chsy1	6.3417	7.36589	0.133084	0.0641381	0.215246	2.82413	0.103421	0.141296
ENSMUSG00000058152	Chsy3	15.607	0.743692	1.19219	0.14281	-4.38173	3.06778	6.03861e-98	2.21972e-96
ENSMUSG00000034807	Colgat1	51.5427	49.0088	2.30764	0.711468	-0.0741449	5.67102	0.394915	0.461209
ENSMUSG00000032649	Colgat2	11.4728	4.80435	0.406593	0.312265	-1.25564	3.01646	1.6696e-24	1.25112e-23
ENSMUSG00000036356	Csgalnact1	25.7409	8.4197	1.61079	0.518133	-1.6137	4.10271	9.10555e-39	1.02819e-37
ENSMUSG00000042042	Csgalnact2	16.2592	20.65	1.28387	0.306624	0.344209	4.23988	0.00976354	0.0163012
ENSMUSG00000043067	Dpy19l1	149.209	64.0939	2.49844	3.59434	-1.21915	6.76772	6.85069e-41	8.119e-40
ENSMUSG00000043671	Dpy19l3	57.329	69.9982	2.01688	1.62123	0.287189	5.97748	0.000569534	0.0011437
ENSMUSG00000045205	Dpy19l4	30.2763	43.3503	1.2336	0.488277	0.518493	5.18271	3.16822e-09	1.08008e-08
ENSMUSG00000035245	Eogt	33.9589	22.292	1.02688	1.18794	-0.606434	4.76388	8.36243e-06	2.09519e-05
ENSMUSG00000061731	Ext1	65.3152	36.7988	1.74472	1.66995	-0.827186	5.6862	2.02281e-19	1.24516e-18
ENSMUSG00000027198	Ext2	46.9947	52.6774	1.01606	0.951152	0.164683	5.63343	0.119249	0.160551
ENSMUSG00000028838	Extl1	106.024	16.7677	6.91237	0.728918	-2.66078	5.98057	1.70808e-100	6.50953e-99
ENSMUSG00000027963	Extl2	91.2241	149.684	4.26639	6.69865	0.714846	6.94018	1.04907e-15	5.42646e-15
ENSMUSG00000021978	Extl3	229.248	146.649	17.063	2.97805	-0.644481	7.56823	1.44731e-11	5.85285e-11
ENSMUSG00000048920	Fkrp	75.3606	56.3985	3.91661	0.855423	-0.419125	6.0933	2.14236e-06	5.71872e-06
ENSMUSG00000028414	Fktn	60.3875	65.0362	3.30939	2.93174	0.1081	5.95599	0.265112	0.326074
ENSMUSG00000055978	Fut2	0.796173	2.57832	0.173087	0.0895696	1.70905	0.81963	1.70839e-13	7.81748e-13
ENSMUSG00000021065	Fut8	62.2521	99.9015	1.21997	3.17508	0.682631	6.29216	2.36785e-12	1.00981e-11
ENSMUSG00000055373	Fut9	136.027	152.695	7.19752	3.94024	0.16702	7.16747	0.108813	0.147741
ENSMUSG00000046152	Fut10	10.6227	15.3063	0.287431	0.775002	0.524689	3.70349	1.00171e-05	2.4897e-05
ENSMUSG00000039357	Fut11	19.9336	22.1754	0.50052	0.392994	0.153048	4.42051	0.122359	0.16434
ENSMUSG00000021003	Galc	33.6659	32.9714	1.37554	0.577073	-0.0296724	5.03603	0.758828	0.802928
ENSMUSG00000000420	Galnt1	44.6516	56.4188	1.08871	0.724146	0.338016	5.66204	4.66591e-05	0.000107545
ENSMUSG00000026994	Galnt3	1.81891	0.311098	0.216041	0.0670968	-2.52578	0.0192877	5.24705e-16	2.75258e-15
ENSMUSG00000090035	Galnt4	5.21649	6.34432	0.269631	0.241701	0.286986	2.52409	0.0413009	0.0616244
ENSMUSG00000037280	Galnt6	17.2154	15.7023	0.580949	1.6617	-0.133745	4.01141	0.331371	0.396589
ENSMUSG00000031608	Galnt7	14.4267	46.2175	1.0621	1.50241	1.67632	4.99152	3.4697e-57	6.04824e-56
ENSMUSG00000033316	Galnt9	132.289	114.57	13.9698	2.37092	-0.206968	6.89992	0.0756824	0.106622
ENSMUSG00000020520	Galnt10	14.0947	22.834	0.654449	1.24566	0.692792	4.22138	2.14784e-10	7.98966e-10
ENSMUSG00000038072	Galnt11	41.9182	43.0053	1.18728	0.924961	0.0377256	5.42666	0.661	0.716129
ENSMUSG00000039774	Galnt12	2.21081	0.765791	0.218326	0.0612158	-1.53538	0.599675	2.18167e-09	7.52e-09
ENSMUSG00000060988	Galnt13	32.2656	114.074	1.62735	2.90487	1.82043	6.14115	5.41897e-86	1.62663e-84
ENSMUSG00000024064	Galnt14	25.8799	3.54365	0.720891	0.488824	-2.86679	3.84564	3.76483e-79	9.98966e-78
ENSMUSG00000021903	Galnt15	7.77308	68.6221	0.472275	6.76325	3.14164	5.11747	3.42701e-88	1.07001e-86
ENSMUSG00000021130	Galnt16	176.695	82.0599	3.10862	1.76209	-1.10653	6.99946	6.44729e-45	8.52457e-44
ENSMUSG00000034040	Galnt17	71.9648	87.2274	2.98746	3.9154	0.277493	5.45818	0.00173927	0.00327607
ENSMUSG00000038296	Galnt18	38.0324	31.3406	2.67907	0.558385	-0.278578	5.13391	0.0149882	0.0242635
ENSMUSG00000061864	Galnt20	9.98512	1.84949	0.816151	0.220123	-2.43159	2.64593	1.65939e-37	1.82862e-36
ENSMUSG00000026829	Gbgt1	0.82618	0.672244	0.0895473	0.0593661	-0.278724	-0.216678	0.360375	0.426245
ENSMUSG00000038843	Gcnt1	3.03699	8.12456	0.113011	0.423649	1.42116	2.55782	8.59138e-19	5.1598e-18
ENSMUSG00000021360	Gcnt2	35.1093	5.47933	1.53975	0.188339	-2.68039	4.36959	6.21906e-117	2.98457e-115
ENSMUSG00000091387	Gcnt4	19.2873	1.60488	0.879175	0.127164	-3.58696	3.4162	2.27921e-105	9.32616e-104
ENSMUSG00000049971	Glt1d1	26.7555	23.0602	2.24496	0.524511	-0.215194	4.6287	0.105592	0.143895
ENSMUSG00000021916	Glt8d1	27.2003	28.4376	1.40051	0.163272	0.0652182	4.77284	0.5954	0.656261
ENSMUSG00000020251	Glt8d2	20.1077	1.67745	1.37627	0.0950759	-3.57871	3.42141	2.46132e-114	1.12894e-112
ENSMUSG00000036890	Gtdc1	54.8319	17.4925	2.60161	1.62626	-1.64867	5.22949	6.16073e-49	9.04563e-48
ENSMUSG00000036197	Gxylt1	18.7883	28.5581	0.721366	1.21467	0.60342	4.55449	6.15768e-09	2.04979e-08
ENSMUSG00000019528	Gyg	25.9532	17.5781	0.299074	0.823808	-0.562686	4.42124	1.90748e-06	5.11282e-06
ENSMUSG00000003865	Gys1	20.1431	24.5233	0.693047	0.824095	0.2822	4.48928	0.00507536	0.00890708
ENSMUSG00000003665	Has1	0.819264	1.12805	0.178038	0.163636	0.449091	0.208628	0.14069	0.186162
ENSMUSG00000031910	Has3	2.90934	3.07855	0.188531	0.135942	0.0846549	1.56073	0.707928	0.757941
ENSMUSG00000026047	Kdelc1	9.96368	12.4492	0.515433	0.253285	0.322685	3.49673	0.00318704	0.0057777
ENSMUSG00000034487	Kdelc2	9.74533	6.81511	0.742011	0.184263	-0.515532	3.09471	4.85232e-05	0.000111479
ENSMUSG00000004383	Large	222.733	128.236	6.03679	3.04117	-0.796399	7.44696	7.11586e-18	4.06632e-17
ENSMUSG00000029570	Lfng	27.2308	38.4504	1.42505	1.06329	0.496635	5.0916	0.000930609	0.0018117
ENSMUSG00000018169	Mfng	4.41833	2.69273	0.277503	0.209129	-0.709389	1.83643	8.10457e-06	2.03517e-05
ENSMUSG00000020346	Mgat1	77.7827	55.5988	1.95579	1.18742	-0.484533	6.11428	1.58792e-07	4.68956e-07
ENSMUSG00000043998	Mgat2	33.5639	30.1914	0.857501	1.05795	-0.153632	5.02177	0.135758	0.180419
ENSMUSG00000042428	Mgat3	225.572	277.31	8.19054	8.23828	0.297858	7.98933	0.000337507	0.000697766
ENSMUSG00000026110	Mgat4a	46.5743	48.0568	1.6802	1.46155	0.0449229	5.55917	0.614044	0.673897
ENSMUSG00000036620	Mgat4b	81.447	85.7143	3.31117	2.65903	0.073201	6.46059	0.461602	0.527753
ENSMUSG00000019888	Mgat4c	6.0603	2.53204	0.203971	0.22831	-1.26169	2.12992	1.024e-13	4.74724e-13
ENSMUSG00000036155	Mgat5	41.8486	52.865	6.94515	3.1275	0.33658	5.53611	0.0659784	0.094318
ENSMUSG00000043857	Mgat5b	141.523	46.8828	5.81584	3.11078	-1.59369	6.56784	6.34961e-52	1.0003e-50
ENSMUSG00000034160	Ogt	343.743	359.292	7.43319	11.58	0.0638562	8.4431	0.413898	0.480527
ENSMUSG00000031381	Piga	9.65542	11.3735	0.651421	0.282378	0.240483	3.38483	0.0421107	0.0627123
ENSMUSG00000079469	Pigb	3.974	6.883	0.557268	0.696559	0.787085	2.39775	0.000362929	0.000747442
ENSMUSG00000050229	Pigm	17.7497	21.9714	0.890931	0.561882	0.309789	4.2917	0.00517493	0.00906342
ENSMUSG00000043257	Pigv	7.11442	13.6132	0.0980356	0.609024	0.9357	3.40445	7.80579e-09	2.57745e-08
ENSMUSG00000045625	Pigz	13.86	15.9443	0.588219	0.632833	0.204765	3.87911	0.0704908	0.10006
ENSMUSG00000046020	Pofut1	26.0374	34.7519	0.889918	0.606201	0.415331	5.45818	3.1482e-05	7.40005e-05
ENSMUSG00000020260	Pofut2	31.8324	49.2042	1.06144	0.726111	0.628253	5.45818	2.66556e-12	1.1315e-11
ENSMUSG00000034064	Poglut1	55.2828	50.7569	2.20569	1.49911	-0.122344	5.45818	0.143705	0.189716
ENSMUSG00000028700	Pomgnt1	88.1408	70.887	1.04954	1.38548	-0.314548	5.45818	4.83751e-05	0.000111188
ENSMUSG00000066235	Pomgnt2	42.188	38.1495	1.5832	0.252427	-0.146008	5.32496	0.130513	0.174283
ENSMUSG00000039254	Pomt1	16.7278	22.1415	0.542928	0.771558	0.404148	5.45818	0.00100203	0.00194269
ENSMUSG00000034126	Pomt2	29.8935	39.6818	0.198463	0.871759	0.408157	5.45818	3.06886e-06	8.0414e-06
ENSMUSG00000033059	Pygb	251.795	224.315	7.24002	7.36856	-0.166978	5.45818	0.037187	0.0560562
ENSMUSG00000021069	Pygl	5.19054	1.53582	0.105862	0.0760477	-1.75419	5.45818	3.6319e-26	2.87245e-25
ENSMUSG00000032648	Pygm	39.1806	96.6236	1.88737	3.39399	1.30368	5.45818	6.95328e-48	1.00015e-46
ENSMUSG00000025158	Rfng	72.089	85.2643	0.212321	3.68794	0.24233	5.45818	0.00746438	0.0127179
ENSMUSG00000013846	St3gal1	26.9417	8.63274	2.1258	0.818153	-1.64175	5.45818	5.92036e-19	3.57359e-18
ENSMUSG00000031749	St3gal2	167.742	248.232	8.12399	7.36093	0.565239	5.45818	6.94792e-11	2.67807e-10
ENSMUSG00000028538	St3gal3	59.7266	75.1389	2.3043	2.31105	0.331676	5.45818	0.000453307	0.00092149
ENSMUSG00000032038	St3gal4	23.8702	36.4765	0.514646	1.24347	0.61117	5.45818	1.64597e-11	6.62348e-11
ENSMUSG00000056091	St3gal5	155.435	137.207	2.47846	3.26843	-0.180207	5.45818	0.0276848	0.042833
ENSMUSG00000022747	St3gal6	15.7961	23.3223	0.573904	0.894722	0.563487	5.45818	3.09017e-08	9.69514e-08
ENSMUSG00000022885	St6gal1	28.3808	19.5436	1.74333	1.30592	-0.540164	5.45818	2.66234e-06	7.0283e-06
ENSMUSG00000024172	St6gal2	66.1242	4.5735	3.18885	0.736348	-3.85068	5.45818	5.07477e-141	3.44574e-139
ENSMUSG00000057286	St6galnac2	6.06708	6.21172	0.410864	0.532519	0.0382015	5.45818	0.854515	0.886441
ENSMUSG00000052544	St6galnac3	2.48018	2.61247	0.201313	0.251761	0.0714942	5.45818	0.734704	0.781764
ENSMUSG00000079442	St6galnac4	37.6323	102.959	0.973402	5.08333	1.45182	5.45818	2.81839e-59	5.14355e-58
ENSMUSG00000039037	St6galnac5	84.39	5.64704	2.5891	0.157416	-3.9019	5.45818	3.66658e-280	9.34618e-278
ENSMUSG00000026811	St6galnac6	162.257	131.195	3.73904	0.721048	-0.306857	5.45818	4.54696e-05	0.00010496
ENSMUSG00000030283	St8sia1	39.1892	90.7001	3.15254	2.82199	1.20969	5.45818	2.00592e-29	1.76915e-28
ENSMUSG00000025789	St8sia2	5.92553	1.78185	0.698367	0.0820058	-1.73239	5.45818	2.10438e-18	1.2385e-17
ENSMUSG00000056812	St8sia3	131.989	77.7527	8.41479	2.15049	-0.763343	5.45818	2.90181e-08	9.12257e-08
ENSMUSG00000040710	St8sia4	14.7085	7.18467	0.962292	0.411441	-1.03315	5.45818	1.00578e-14	4.95529e-14
ENSMUSG00000025425	St8sia5	53.216	149.438	1.81626	5.11538	1.48965	5.45818	3.23038e-43	4.09032e-42
ENSMUSG00000003418	St8sia6	2.90812	2.00486	0.50535	0.155753	-0.536303	5.45818	0.0263615	0.0409486
ENSMUSG00000032116	Stt3a	37.2	34.9842	1.01707	0.534813	-0.0890448	5.45818	0.309237	0.373259
ENSMUSG00000032437	Stt3b	126.084	89.228	3.58073	1.95949	-0.498455	5.45818	2.31353e-10	8.58342e-10
ENSMUSG00000034620	Tmem5	26.1385	29.5882	0.923522	1.03974	0.179222	5.45818	0.0661625	0.0945465
ENSMUSG00000030306	Tmtc1	98.1396	49.6321	6.03711	2.1786	-0.983644	5.45818	4.22801e-22	2.87834e-21
ENSMUSG00000036019	Tmtc2	13.6493	39.5719	0.545699	0.670064	1.53685	5.45818	1.25935e-59	2.32009e-58
ENSMUSG00000036676	Tmtc3	10.0303	13.7108	0.545139	0.554066	0.448451	5.45818	8.39213e-05	0.000187619
ENSMUSG00000041594	Tmtc4	12.3631	41.3214	0.848841	0.448512	1.7427	5.45818	9.6446e-57	1.67184e-55
ENSMUSG00000028381	Ugcg	80.4023	70.9231	3.43256	2.20323	-0.180654	5.45818	0.0642851	0.0921262
ENSMUSG00000037470	Uggt1	65.3383	71.978	4.79415	2.31409	0.139908	5.45818	0.151914	0.19957
ENSMUSG00000042104	Uggt2	27.991	32.7349	1.43034	0.919408	0.226113	5.45818	0.0256672	0.0399738
ENSMUSG00000032854	Ugt8a	44.0928	49.5564	2.37685	4.98713	0.168384	5.45818	0.177522	0.228558
ENSMUSG00000030657	Xylt1	19.1014	11.2135	3.60801	0.669232	-0.769308	5.45818	0.0003656	0.000752842
ENSMUSG00000020868	Xylt2	35.8259	45.3168	0.213071	2.06527	0.339229	5.45818	0.000440085	0.000896017
Glycoside Hydrolases (54)
ID	Name	CTX AVG	CBLM AVG	CTX SEM	CBLM SEM	logFC	logCPM	P-value	FDR
ENSMUSG00000033400	Agl	51.0303	67.4461	2.42745	1.58162	0.401761	5.84772	3.95018e-06	1.02216e-05
ENSMUSG00000074264	Amy1	18.6718	17.6607	1.55276	1.44687	-0.0816913	4.22722	0.544086	0.607932
ENSMUSG00000064246	Chi3l1	12.8537	10.4185	0.609149	0.505062	-0.303402	3.48848	0.0193514	0.0307506
ENSMUSG00000062778	Chia	2.05984	0.35198	0.224106	0.0350011	-2.54264	0.443587	2.42274e-20	1.55217e-19
ENSMUSG00000028189	Ctbs	7.60827	4.30168	0.225118	0.32078	-0.821919	2.5062	1.33327e-08	4.30907e-08
ENSMUSG00000030104	Edem1	26.1563	17.2407	1.125	0.913582	-0.601684	4.47818	8.11113e-07	2.25214e-06
ENSMUSG00000043019	Edem3	55.8683	81.2935	3.2974	2.47404	0.539877	6.10905	4.34536e-09	1.46564e-08
ENSMUSG00000033857	Engase	15.628	9.66948	0.503371	0.37749	-0.692689	3.7054	2.21168e-05	5.27931e-05
ENSMUSG00000028673	Fuca1	33.8986	44.938	0.803201	1.41051	0.406071	5.36849	6.27888e-05	0.00014241
ENSMUSG00000019810	Fuca2	45.3771	50.2649	2.3693	1.66882	0.148821	5.55759	0.0982567	0.135021
ENSMUSG00000025579	Gaa	328.914	239.104	20.156	6.922	-0.460219	8.15221	1.02566e-06	2.82414e-06
ENSMUSG00000021003	Galc	33.6659	32.9714	1.37554	0.577073	-0.0296724	5.03603	0.758828	0.802928
ENSMUSG00000071650	Ganab	127.219	152.501	3.56697	2.82651	0.261454	7.12651	0.00096583	0.00187745
ENSMUSG00000062646	Ganc	11.9665	16.1795	0.790657	0.783906	0.436632	3.73675	0.0012678	0.00242621
ENSMUSG00000028048	Gba	35.1156	30.937	0.253564	0.49677	-0.182262	5.05259	0.0425684	0.0633272
ENSMUSG00000028048	Gba	35.1156	30.937	0.253564	0.49677	-0.182262	5.05259	0.0425684	0.0633272
ENSMUSG00000028467	Gba2	111.07	95.7419	3.01301	1.45766	-0.214609	6.72155	0.00925422	0.0155225
ENSMUSG00000022707	Gbe1	11.2124	10.9432	0.383573	0.402775	-0.038279	3.55718	0.74027	0.78661
ENSMUSG00000031266	Gla	15.0176	15.7105	0.69519	1.11049	0.0664873	3.95928	0.601395	0.661931
ENSMUSG00000079260	Glb1	7.412	6.3352	0.880332	0.347367	-0.227526	2.78029	0.149081	0.196197
ENSMUSG00000026200	Glb1l	6.45943	6.81053	0.185206	0.347251	0.0753058	2.7857	0.595833	0.656566
ENSMUSG00000036395	Glb1l2	0.709691	1.05365	0.107529	0.158067	0.577718	0.227705	0.0449771	0.0666301
ENSMUSG00000025534	Gusb	18.9478	15.9345	0.851138	0.485958	-0.248045	4.12346	0.0319503	0.0488252
ENSMUSG00000025232	Hexa	71.4665	47.391	3.21981	1.04405	-0.592218	5.84162	1.87451e-11	7.51591e-11
ENSMUSG00000021665	Hexb	94.2392	35.8436	5.00687	2.00862	-1.39515	5.98662	6.8721e-47	9.59195e-46
ENSMUSG00000039307	Hexdc	26.7437	26.2282	1.82287	0.706205	-0.029876	4.78694	0.777326	0.819419
ENSMUSG00000035273	Hpse	1.60828	0.386193	0.225481	0.0844342	-2.04122	0.0277398	7.95004e-12	3.27284e-11
ENSMUSG00000010047	Hyal2	11.3944	13.0265	0.380541	0.42029	0.191442	3.66599	0.100679	0.137937
ENSMUSG00000033540	Idua	18.6158	26.4003	0.543946	1.69513	0.505147	4.44873	4.19475e-05	9.72045e-05
ENSMUSG00000058488	Kl	3.84784	19.338	0.37855	10.706	2.32746	4.1628	7.62283e-05	0.000171282
ENSMUSG00000026354	Lct	2.66582	0.401256	0.447466	0.0416511	-2.72585	0.732948	7.89444e-19	4.74857e-18
ENSMUSG00000069516	Lyz2	9.13022	7.73121	0.975093	0.671594	-0.234995	2.92597	0.159323	0.208091
ENSMUSG00000032530	Lyzl4	1.07855	0.130795	0.146112	0.0376654	-2.9892	-0.638257	1.03571e-13	4.79865e-13
ENSMUSG00000003746	Man1a	45.7735	19.44	1.911	0.85828	-1.23522	4.97053	3.76001e-35	3.88985e-34
ENSMUSG00000008763	Man1a2	162.65	94.3385	6.4809	0.962617	-0.785747	6.98773	5.60891e-20	3.53232e-19
ENSMUSG00000036646	Man1b1	96.8886	92.5416	3.2526	1.99564	-0.0667813	6.62946	0.476694	0.542139
ENSMUSG00000037306	Man1c1	66.7871	122.332	2.76543	5.29237	0.872564	6.54033	4.23226e-21	2.792e-20
ENSMUSG00000024085	Man2a1	32.5552	17.0619	1.89557	0.287342	-0.931923	4.65626	7.20656e-21	4.72406e-20
ENSMUSG00000038886	Man2a2	180.487	272.628	21.3513	12.6431	0.594877	7.81894	1.11745e-05	2.76531e-05
ENSMUSG00000005142	Man2b1	61.2775	39.198	3.73254	0.478827	-0.64574	5.68067	5.78305e-12	2.40623e-11
ENSMUSG00000029119	Man2b2	33.2705	33.7123	2.86656	1.16377	0.0175123	5.05908	0.89611	0.919953
ENSMUSG00000032295	Man2c1	62.519	74.1435	1.07995	2.51233	0.245868	6.13612	0.00387522	0.00692754
ENSMUSG00000028164	Manba	13.3259	20.9217	0.433616	0.506795	0.651749	4.1352	1.11401e-09	3.93406e-09
ENSMUSG00000040520	Manea	34.5873	38.4957	1.46402	1.24647	0.155464	5.14216	0.222736	0.279503
ENSMUSG00000042763	Maneal	66.7756	80.0603	1.80713	1.52968	0.261446	6.20982	0.00155343	0.00293883
ENSMUSG00000030036	Mogs	33.6232	33.69	1.35491	0.765736	0.000925265	5.11429	0.987411	0.992711
ENSMUSG00000022453	Naga	22.4433	30.6904	0.29505	0.27907	0.452	4.7324	1.03e-07	3.08e-07
ENSMUSG00000007038	Neu1	68.9382	74.6975	0.811389	1.05102	0.115702	6.21701	0.177022	0.228008
ENSMUSG00000079434	Neu2	6.34827	1.35786	0.725467	0.0884355	-2.21824	1.97223	2.05568e-25	1.59024e-24
ENSMUSG00000035239	Neu3	3.23092	5.0769	0.14483	0.147161	0.65451	2.03862	8.51882e-06	2.13094e-05
ENSMUSG00000034000	Neu4	11.6597	6.71885	0.67496	0.554871	-0.798217	3.20639	6.41812e-08	1.95946e-07
ENSMUSG00000025220	Oga	238.685	152.988	4.76055	8.19945	-0.64161	7.6084	8.37804e-11	3.2102e-10
ENSMUSG00000074340	Ovgp1	3.35417	8.79668	0.484128	0.362966	1.39484	2.81462	5.62078e-13	2.49209e-12
ENSMUSG00000010095	Slc3a2	148.672	141.327	5.78459	4.42591	-0.0732499	5.45818	0.388762	0.455254
Sulfotransferases (29)
ID	Name	CTX AVG	CBLM AVG	CTX SEM	CBLM SEM	logFC	logCPM	P-value	FDR
ENSMUSG00000027221	Chst1	387.04	52.6159	7.50251	3.61223	-2.87877	7.75923	1.21592e-150	9.13353e-149
ENSMUSG00000033350	Chst2	256.883	124.364	6.06991	2.03138	-1.04661	7.5924	8.91931e-23	6.25277e-22
ENSMUSG00000057337	Chst3	3.50907	3.78109	0.415476	0.177919	0.112924	1.84499	0.508036	0.572506
ENSMUSG00000031952	Chst5	1.02966	2.90768	0.131375	0.163313	1.51745	1.01297	3.06414e-11	1.21232e-10
ENSMUSG00000037347	Chst7	3.35719	3.62954	0.242072	0.324584	0.113693	1.81319	0.561704	0.624609
ENSMUSG00000060402	Chst8	13.0129	27.9971	0.79457	1.60601	1.10736	4.41189	1.28709e-15	6.6312e-15
ENSMUSG00000047161	Chst9	0.354758	1.64959	0.0694155	0.226563	2.18275	0.185337	2.00943e-12	8.61444e-12
ENSMUSG00000026080	Chst10	81.96	101.348	2.24317	2.76429	0.306536	6.51987	0.000160366	0.000346227
ENSMUSG00000034612	Chst11	61.9582	51.2627	5.61195	1.56996	-0.273974	5.7819	0.0132324	0.0216466
ENSMUSG00000074916	Chst14	2.58614	4.54167	0.174115	0.205992	0.809062	1.91141	2.71673e-07	7.85468e-07
ENSMUSG00000030930	Chst15	52.6894	41.3278	2.6147	1.98466	-0.351242	5.59047	0.000162076	0.000349629
ENSMUSG00000049721	Gal3st1	16.4056	11.6936	1.02644	1.35986	-0.487561	3.80104	0.00122572	0.00234915
ENSMUSG00000047658	Gal3st3	65.5818	55.057	2.82046	1.917	-0.252773	5.91578	0.030383	0.0466252
ENSMUSG00000040151	Hs2st1	70.2868	39.1869	1.71282	0.782178	-0.843621	5.82995	1.21892e-26	9.81e-26
ENSMUSG00000051022	Hs3st1	19.2009	51.4042	2.63733	1.64514	1.42361	5.0784	1.03523e-22	7.24425e-22
ENSMUSG00000046321	Hs3st2	72.0965	3.77283	3.18036	0.49917	-4.25302	5.20443	4.91344e-183	5.49634e-181
ENSMUSG00000047759	Hs3st3a1	2.35425	0.437085	0.254713	0.109901	-2.43286	0.583065	1.30219e-17	7.35482e-17
ENSMUSG00000070407	Hs3st3b1	1.51928	0.454863	0.122645	0.0958561	-1.74177	0.0229094	4.86742e-10	1.75744e-09
ENSMUSG00000078591	Hs3st4	93.9133	3.49694	1.26182	1.09284	-4.74384	5.62404	5.79853e-52	9.15343e-51
ENSMUSG00000044499	Hs3st5	7.76672	6.22764	0.163903	0.37552	-0.320003	2.82067	0.0110691	0.0183471
ENSMUSG00000039628	Hs3st6	0.536819	1.08457	0.0804166	0.0962255	1.02678	-0.211926	0.000418407	0.000854453
ENSMUSG00000045216	Hs6st1	74.4878	86.4615	4.04835	0.803082	0.214732	6.34275	0.0351995	0.0533292
ENSMUSG00000062184	Hs6st2	45.3766	44.3348	3.01342	1.91326	-0.0347596	5.49745	0.736402	0.783142
ENSMUSG00000053465	Hs6st3	5.75356	3.39494	1.30763	0.253532	-0.762166	2.33589	0.0091813	0.0154102
ENSMUSG00000054008	Ndst1	114.046	116.264	10.9464	4.70302	0.0275649	6.83706	0.814626	0.85193
ENSMUSG00000039308	Ndst2	16.6121	31.3899	0.397246	2.08229	0.917501	4.56772	5.60276e-14	2.63672e-13
ENSMUSG00000027977	Ndst3	34.8936	124.427	0.346092	6.44071	1.83417	6.236	4.26688e-43	5.37647e-42
ENSMUSG00000027971	Ndst4	3.12675	3.09432	1.92116	1.13658	-0.0196574	1.2108	0.982328	0.988687
ENSMUSG00000047712	Ust	20.3267	106.293	2.14302	3.69466	2.3846	5.45818	2.41297e-67	5.18222e-66
Glycan-Related genes (23)
ID	Name	CTX AVG	CBLM AVG	CTX SEM	CBLM SEM	logFC	logCPM	P-value	FDR
ENSMUSG00000031521	Aga	6.35714	7.24718	0.34582	0.701036	0.189765	2.82089	0.220152	0.276685
ENSMUSG00000020604	Arsg	24.4547	30.5038	1.65947	3.51827	0.31774	4.8367	0.0170741	0.0273696
ENSMUSG00000021592	Arsk	7.27544	11.7141	0.178186	0.498756	0.687265	3.19993	5.02665e-07	1.42289e-06
ENSMUSG00000032123	Dpagt1	15.2422	19.283	0.397586	0.622177	0.33711	4.10938	0.00147161	0.00279288
ENSMUSG00000026810	Dpm2	40.7702	40.2418	0.964317	1.05845	-0.0185455	5.29631	0.870458	0.89908
ENSMUSG00000042737	Dpm3	15.1061	18.0453	1.24224	0.832796	0.25626	4.23007	0.278659	0.340501
ENSMUSG00000020311	Erlec1	45.7984	44.9466	1.50857	0.458303	-0.0272918	5.49802	0.748548	0.794103
ENSMUSG00000032252	Glce	36.8842	55.5237	1.01788	2.49511	0.589955	5.49097	2.10902e-11	8.42794e-11
ENSMUSG00000035311	Gnptab	76.235	57.1155	2.90021	1.11889	-0.416566	6.0105	9.08962e-05	0.000202427
ENSMUSG00000035521	Gnptg	70.9781	90.5796	2.9643	0.679929	0.352167	6.32705	7.737e-06	1.94727e-05
ENSMUSG00000026864	Hspa5	358.594	349.838	22.652	9.73938	-0.0354754	8.45221	0.736561	0.783257
ENSMUSG00000043153	Ispd	7.39997	6.54036	0.566561	0.251795	-0.179138	2.81835	0.241181	0.300106
ENSMUSG00000023143	Nagpa	14.6712	15.5687	0.532209	0.360794	0.0848532	3.87068	0.462977	0.529054
ENSMUSG00000040462	Os9	189.593	198.794	4.3605	4.94757	0.0681641	7.61035	0.368216	0.434334
ENSMUSG00000025130	P4hb	138.308	136.282	4.34133	2.69892	-0.0211938	7.11932	0.824621	0.860539
ENSMUSG00000027248	Pdia3	212.599	177.21	17.3339	5.19377	-0.262297	7.58384	0.0181183	0.0289391
ENSMUSG00000025823	Pdia4	49.4661	45.0922	2.30095	0.419685	-0.132657	5.54231	0.194775	0.248467
ENSMUSG00000022844	Pdia5	4.04377	1.58743	0.383065	0.054845	-1.3412	1.58228	1.03858e-13	4.81051e-13
ENSMUSG00000020571	Pdia6	139.191	93.7912	7.96897	2.98559	-0.569028	6.83032	5.07959e-08	1.56711e-07
ENSMUSG00000037251	Pomk	43.2208	30.4669	1.02635	0.410044	-0.503511	5.21358	5.08281e-08	1.5678e-07
ENSMUSG00000003402	Prkcsh	98.1901	88.6974	3.55101	1.27564	-0.147093	5.45818	0.0716959	0.101632
ENSMUSG00000016918	Sulf1	23.6788	44.1398	1.91627	2.43311	0.897062	5.45818	1.6373e-08	5.25132e-08
ENSMUSG00000006800	Sulf2	149.606	35.6492	9.24755	1.50769	-2.06899	5.45818	1.12813e-48	1.64552e-47
*Abbreviations: ID - Ensembl ID; CTX - Cortex; CBLM - Cerebellum; AVG - Average; SEM - Standard Error of the Mean; logFC - log Fold Change; logCPM - log Copies Per Million; FDR - False Discovery Rate

### Sheet: Table S9
Supplementary Table 9. Glycosylation-related genes included in FUMA analysis
Glycosyltransferases (214)
Entrez Gene ID	Gene name
127550	A3GALT2
53947	A4GALT
51146	A4GNT
28	ABO
56052	ALG1
200810	ALG1L
644974	ALG1L2
85365	ALG2
10195	ALG3
29880	ALG5
29929	ALG6
79053	ALG8
79796	ALG9
84920	ALG10
144245	ALG10B
440138	ALG11
79087	ALG12
79868	ALG13
199857	ALG14
8706	B3GALNT1
148789	B3GALNT2
8708	B3GALT1
8707	B3GALT2
8705	B3GALT4
10317	B3GALT5
126792	B3GALT6
27087	B3GAT1
135152	B3GAT2
26229	B3GAT3
145173	B3GLCT
10678	B3GNT2
10331	B3GNT3
79369	B3GNT4
84002	B3GNT5
192134	B3GNT6
93010	B3GNT7
374907	B3GNT8
84752	B3GNT9
146712	B3GNTL1
2583	B4GALNT1
124872	B4GALNT2
283358	B4GALNT3
338707	B4GALNT4
2683	B4GALT1
8704	B4GALT2
8703	B4GALT3
8702	B4GALT4
9334	B4GALT5
9331	B4GALT6
11285	B4GALT7
11041	B4GAT1
56913	C1GALT1
29071	C1GALT1C1
51148	CERCAM
79586	CHPF
54480	CHPF2
22856	CHSY1
337876	CHSY3
79709	COLGALT1
23127	COLGALT2
55790	CSGALNACT1
55454	CSGALNACT2
8813	DPM1
23333	DPY19L1
283417	DPY19L2
147991	DPY19L3
286148	DPY19L4
285203	EOGT
2131	EXT1
2132	EXT2
2134	EXTL1
2135	EXTL2
2137	EXTL3
79147	FKRP
2218	FKTN
2523	FUT1
2524	FUT2
2525	FUT3
2526	FUT4
2527	FUT5
2528	FUT6
2529	FUT7
2530	FUT8
10690	FUT9
84750	FUT10
170384	FUT11
2589	GALNT1
2590	GALNT2
2591	GALNT3
8693	GALNT4
11227	GALNT5
11226	GALNT6
51809	GALNT7
26290	GALNT8
50614	GALNT9
55568	GALNT10
63917	GALNT11
79695	GALNT12
114805	GALNT13
79623	GALNT14
117248	GALNT15
57452	GALNT16
64409	GALNT17
374378	GALNT18
168391	GALNTL5
442117	GALNTL6
26301	GBGT1
2650	GCNT1
2651	GCNT2
644378	GCNT2P
9245	GCNT3
51301	GCNT4
140687	GCNT7
144423	GLT1D1
360203	GLT6D1
55830	GLT8D1
83468	GLT8D2
79712	GTDC1
283464	GXYLT1
727936	GXYLT2
2992	GYG1
8908	GYG2
2997	GYS1
2998	GYS2
3036	HAS1
3037	HAS2
3038	HAS3
79070	KDELC1
143888	KDELC2
9215	LARGE1
120071	LARGE2
3955	LFNG
4242	MFNG
4245	MGAT1
4247	MGAT2
4248	MGAT3
11320	MGAT4A
11282	MGAT4B
25834	MGAT4C
152586	MGAT4D
4249	MGAT5
146664	MGAT5B
8473	OGT
5277	PIGA
9488	PIGB
93183	PIGM
55650	PIGV
80235	PIGZ
23509	POFUT1
23275	POFUT2
56983	POGLUT1
55624	POMGNT1
84892	POMGNT2
10585	POMT1
29954	POMT2
5834	PYGB
5836	PYGL
5837	PYGM
5986	RFNG
6482	ST3GAL1
6483	ST3GAL2
6487	ST3GAL3
6484	ST3GAL4
8869	ST3GAL5
10402	ST3GAL6
6480	ST6GAL1
84620	ST6GAL2
55808	ST6GALNAC1
10610	ST6GALNAC2
256435	ST6GALNAC3
27090	ST6GALNAC4
81849	ST6GALNAC5
30815	ST6GALNAC6
6489	ST8SIA1
8128	ST8SIA2
51046	ST8SIA3
7903	ST8SIA4
29906	ST8SIA5
338596	ST8SIA6
3703	STT3A
201595	STT3B
10329	TMEM5
83857	TMTC1
160335	TMTC2
160418	TMTC3
84899	TMTC4
7357	UGCG
56886	UGGT1
55757	UGGT2
54658	UGT1A1
54659	UGT1A3
54657	UGT1A4
54579	UGT1A5
54578	UGT1A6
54577	UGT1A7
54576	UGT1A8
54600	UGT1A9
54575	UGT1A10
10941	UGT2A1
574537	UGT2A2
79799	UGT2A3
7365	UGT2B10
10720	UGT2B11
7366	UGT2B15
7367	UGT2B17
54490	UGT2B28
7363	UGT2B4
7364	UGT2B7
133688	UGT3A1
167127	UGT3A2
7368	UGT8
152002	XXYLT1
64131	XYLT1
64132	XYLT2
Glycoside Hydrolases (80)
Entrez Gene ID	Gene name HGNC
178	AGL
276	AMY1A
277	AMY1B
278	AMY1C
80162	ATHL1
1116	CHI3L1
1117	CHI3L2
27159	CHIA
1118	CHIT1
1486	CTBS
9695	EDEM1
55741	EDEM2
80267	EDEM3
64772	ENGASE
2517	FUCA1
2519	FUCA2
2548	GAA
2581	GALC
23193	GANAB
2595	GANC
2629	GBA
57704	GBA2
57733	GBA3
2632	GBE1
2717	GLA
2720	GLB1
79411	GLB1L
89944	GLB1L2
112937	GLB1L3
2990	GUSB
3073	HEXA
3074	HEXB
284004	HEXDC
10855	HPSE
60495	HPSE2
3373	HYAL1
8692	HYAL2
8372	HYAL3
23553	HYAL4
3425	IDUA
57462	KIAA1161
9365	KL
152831	KLB
3938	LCT
197021	LCTL
129530	LYG1
254773	LYG2
4069	LYZ
84569	LYZL1
131375	LYZL4
57151	LYZL6
4121	MAN1A1
10905	MAN1A2
11253	MAN1B1
57134	MAN1C1
4124	MAN2A1
4122	MAN2A2
4125	MAN2B1
23324	MAN2B2
4123	MAN2C1
4126	MANBA
79694	MANEA
149175	MANEAL
8972	MGAM
93432	MGAM2
7841	MOGS
4668	NAGA
4669	NAGLU
4758	NEU1
4759	NEU2
10825	NEU3
129807	NEU4
10724	OGA
5016	OVGP1
6476	SI
6519	SLC3A1
6520	SLC3A2
124912	SPACA3
6677	SPAM1
11181	TREH
Sulfotransferases (35)
Entrez Gene ID	Gene name HGNC
8534	CHST1
9435	CHST2
9469	CHST3
10164	CHST4
23563	CHST5
4166	CHST6
56548	CHST7
64377	CHST8
83539	CHST9
9486	CHST10
50515	CHST11
55501	CHST12
166012	CHST13
113189	CHST14
51363	CHST15
9514	GAL3ST1
64090	GAL3ST2
89792	GAL3ST3
79690	GAL3ST4
9653	HS2ST1
9957	HS3ST1
9956	HS3ST2
9955	HS3ST3A1
9953	HS3ST3B1
9951	HS3ST4
222537	HS3ST5
64711	HS3ST6
9394	HS6ST1
90161	HS6ST2
266722	HS6ST3
3340	NDST1
8509	NDST2
9348	NDST3
64579	NDST4
10090	UST
Glycan-Related genes (23)
Entrez Gene ID	Gene name HGNC
175	AGA
22901	ARSG
153642	ARSK
1798	DPAGT1
8818	DPM2
54344	DPM3
27248	ERLEC1
26035	GLCE
79158	GNPTAB
84572	GNPTG
3309	HSPA5
729920	ISPD
51172	NAGPA
10956	OS9
5034	P4HB
64714	PDIA2
2923	PDIA3
9601	PDIA4
10130	PDIA6
84197	POMK
5589	PRKCSH
23213	SULF1
55959	SULF2
